# Evaluation of the Ability of AlphaFold to Predict the Three-Dimensional Structures of Antibodies and Epitopes

**DOI:** 10.1101/2023.08.03.551715

**Authors:** Ksenia Polonsky, Tal Pupko, Natalia T Freund

## Abstract

Being able to accurately predict the three-dimensional structure of an antibody can facilitate fast and precise antibody characterization and epitope prediction, with important diagnostic and clinical implications. In the current study, we evaluate the ability of AlphaFold to predict the structures of 222 recently published, non-redundant, high resolution Fab heavy and light chain structures of antibodies from different species (human, *Macaca mulatta*, mouse, rabbit, rat) directed against different antigens. Our analysis reveals that while the overall prediction quality of antibody chains is in line with the results available in CASP14, other antibody regions like the complementarity-determining regions (CDRs) of the heavy chain, which are prone to higher genetic variation, generate a less accurate prediction. Moreover, we discovered that AlphaFold often mis-predicts the bending angles between the variable and constant domains within a Fab. To evaluate the ability of AlphaFold to model antibody:antigen interactions based only on sequence, we used AlphaFold-multimer in combination with ZDOCK docking to predict the structures of 26 known antibody:antigen complexes. ZDOCK succeeded in predicting 11, and AlphaFold only two, out of 26 models with medium or high accuracy, with significant deviations in the docking contacts predicted in the rest of the molecules. In summary, our study provides important information about the abilities and limitations of using AlphaFold to predict antibody:antigen interactions and suggests areas for possible improvement.

**Key Points:**

- AlphaFold was used to predict 222 new 3D hi-res atomic structures of Ab chains.
- Low accuracy was observed in the prediction of HC-CDR3 and the elbow angles.
- Predicting Ab-Ag complexes and epitope mapping using AlphaFold-Multimer was limited.
