## Supplementary Table 1 for "Evaluation of the Ability of AlphaFold to Predict the Three-Dimensional Structures of Antibodies and Epitopes"

### Sheet: Supplementary Table S1
Supplementary Table S1. Prediction accuracy (RMSD, A) of variable region (Fv region) in 10 antibody structures performed by AlphaFold and by ImmuneBuilder (ABodyBuilder2)
	RMSD, A
	pruned Fv region (without tail)		full Fv region (incl. tail)		Entire Fab
PDB	AlphaFold	ImmuneBuilder	AlphaFold	ImmuneBuilder	AlphaFold
7MU4	0.475	0.577	1.392	1.06	3.62
7mfr	0.475	0.397	0.641	0.397	1.05
7L77	0.444	0.614	1.263	0.957	3.05
6ZVF	0.49	0.518	0.963	0.842	3.77
6wkl	0.396	0.501	1.559	1.94	1
7N3F	0.461	0.366	0.511	0.366	1.78
7o9s	0.442	0.513	1.55	0.513	1.53
7PHS	0.589	0.6	0.787	0.81	3.97
7Q6C	0.423	0.42	0.75	1.011	1.38
7RCO	0.478	0.556	1.86	0.816	3.92
Mean	0.4673	0.5062	1.1276	0.8712	2.507
