## Supplementary Table 2 for "Evaluation of the Ability of AlphaFold to Predict the Three-Dimensional Structures of Antibodies and Epitopes"

### Sheet: Supplementary Table S2
Supplementary Table S2. Evaluation of Ab-Ag complexes prediction by means of DockQ scores
	DockQ scores
PDB	Ag & Ab predicted together by AlphaFold (AF)	Native Ag + AF Ab docked by ZDOCK	AF Ag + AF Ab docked by ZDOCK	Native Ag + Native Ab docked by ZDOCK
1E6J	0.016	0.01	0.011	0.018
3P0Y	0.049	0.048	0.035	0.063
5F9O	0.032	0.006	0.007	0.01
7JMP	0.034	0.147	0.011	0.476
7N3D	0.061	0.035	0.043	0.732
7sl5	0.196	0.018	0.165	0.027
7u0a	0.33	0.16	0.031	0.944
7u0e	0.076	0.15	0.03	0.859
7u2d	0.037	0.038	0.015	0.025
7x9e	0.145	0.025	0.052	0.177
7z0y	0.059	0.062	0.015	0.036
8cz5	0.069	0.013	0.03	0.018
8d36	0.104	0.106	0.124	0.955
8dcc	0.069	0.073	0.029	0.045
8dtx	0.84	0.017	0.016	0.911
7tow	0.222	0.227	0.015	0.885
7u5b	0.035	0.026	0.03	0.032
7u09	0.13	0.022	0.056	0.936
7vux	0.794	0.039	0.033	0.039
8d6z	0.178	0.036	0.117	0.855
8d47	0.073	0.017	0.016	0.892
8dfh	0.049	0.012	0.012	0.125
8ds5	0.054	0.021	0.015	0.022
7rlx	0.145	0.088	0.197	0.934
7rxj	0.223	0.083	0.065	0.064
7rxp	0.061	0.152	0.012	0.786
7s11	0.011	0.032	0.187	0.068
7s13	0.039	0.01	0.033	0.046
7sbz	0.024	0.004	0.004	0.045
* Ag = antigen, Ab = antibody, AF = AlphaFold
